# High Field Asymmetric Waveform Ion Mobility Spectrometry-Mass Spectrometry to Enhance Cardiac Muscle Proteome Coverage

**DOI:** 10.1101/2022.12.28.522124

**Authors:** Lizhuo Ai, Aleksandra Binek, Simion Kreimer, Matthew Ayres, Aleksandr Stotland, Jennifer E. Van Eyk

## Abstract

Heart tissue sample preparation for mass spectrometry (MS) analysis that includes pre-fractionation reduces the cellular protein dynamic range and increases the relative abundance of non-sarcomeric proteins. We previously described “IN-Sequence” (IN-Seq) where heart tissue lysate is sequentially partitioned into three subcellular fractions to increase the proteome coverage than a single direct tissue analysis by mass spectrometry. Here, we report an adaptation of the high-field asymmetric ion mobility spectrometry (FAIMS) coupled to mass spectrometry, and the establishment of a simple one step sample preparation coupled with gas-phase fractionation. FAIMS approach substantially reduces manual sample handling, significantly shortens MS instrument processing time, and produces unique protein identification and quantification approximating the commonly used IN-Seq method in for less time requirement.
