## Supplementary Material 4 for "High Field Asymmetric Waveform Ion Mobility Spectrometry-Mass Spectrometry to Enhance Cardiac Muscle Proteome Coverage"

### Sheet: PINE.cluego
LeadingGOTerm	ID	GOTerm	Ontology Source	Term PValue	Term PValue Corrected with Bonferroni step down	Group PValue	Group PValue Corrected with Bonferroni step down	GOLevels	GOGroups	% Associated Genes	Nr. Genes	Associated Genes Found	% Nr. Genes:In Sequence	Associated genes found:In Sequence	% Nr. Genes:FAIMS	Associated genes found:FAIMS
TRUE	GO:0005737	cytoplasm	GO_CellularComponent-EBI-UniProt-GOA-ACAP-ARAP_13.05.2021_00h00	1.3512e-56	2.0268e-54	1.3512e-56	1.62144e-55	[2, 3]	Group00	4.50917	514	[Aars2, Abcc1, Abcc4, Abcd1, Abcf2, Abcg2, Ablim2, Acat2, Acsm5, Actr3b, Adi1, Ado, Afdn, Afg3l1, Afm, Agfg1, Ahcyl1, Aip, Akap12, Akr1b7, Akt1s1, Alas1, Aldob, Alkbh3, Ank1, Ankrd1, Ap1g1, Apoc3, Aqp7, Arf6, Arfgap2, Arhgap1, Arih1, Armc10, Arpc1b, Arpp19, Arrb1, Art1, Arvcf, Asl, Ate1, Atl3, Atox1, Atp6v0d1, Atp8a1, Atxn2, B4gat1, Babam2, Bak1, Banf1, Bicd2, Bola1, Bola2, Bola3, Brcc3, Cacna1c,…	95.136	Aars2,Abcc1,Abcc4,Abcd1,Abcf2,Abcg2,Ablim2,Acat2,Acsm5,Actr3b,Adi1,Ado,Afdn,Afg3l1,Afm,Agfg1,Ahcyl1,Aip,Akap12,Akr1b7,Akt1s1,Alas1,Aldob,Alkbh3,Ank1,Ankrd1,Ap1g1,Apoc3,Arf6,Arfgap2,Arhgap1,Arih1,Armc10,Arpc1b,Arpp19,Arrb1,Asl,Ate1,Atl3,Atox1,Atp6v0d1,Atp8a1,Atxn2,Babam2,Bak1,Banf1,Bicd2,Bola1,Bola2,Bola3,Brcc3,Cacna1c,Cacybp,Calu,Card19,Carhsp1,Carnmt1,Caskin2,Casp6,Cbr3,Ccs,Cct6b,Cd300lg,Cdk5rap…	4.864	Aqp7,Art1,Arvcf,B4gat1,Ccdc51,Eif4e3,Epm2aip1,Gpat3,Hspa1l,Igf2r,Ipo4,Ivns1abp,Kdelr1,Mpp1,Pex6,Plpp7,Prkab1,Reep5,Sec61a1,Slc25a19,Ssr3,Tmem177,Trim3,Usp24,Wdr61
TRUE	GO:0030055	cell-substrate junction	GO_CellularComponent-EBI-UniProt-GOA-ACAP-ARAP_13.05.2021_00h00	6.07191e-05	0.00783277	6.07191e-05	0.000303596	[4]	Group01	8.41121	18	[Clasp2, Cttn, Dcaf6, Fblim1, Fermt3, Itga1, Limd1, Lpp, Map2k1, Neurl2, Nrp1, Pxn, Rala, Sh3kbp1, Smpx, Tgfb1i1, Tns2, Zyx]	100	Clasp2,Cttn,Dcaf6,Fblim1,Fermt3,Itga1,Limd1,Lpp,Map2k1,Neurl2,Nrp1,Pxn,Rala,Sh3kbp1,Smpx,Tgfb1i1,Tns2,Zyx	0
TRUE	GO:1905368	peptidase complex	GO_CellularComponent-EBI-UniProt-GOA-ACAP-ARAP_13.05.2021_00h00	0.000134964	0.0170055	0.000134964	0.000404892	[3]	Group02	11.2245	11	[Afg3l1, Dnajb2, Pigt, Pigu, Psma3, Psmb6, Rad23a, Sec11a, Spcs3, Ubqln1, Ubqln4]	100	Afg3l1,Dnajb2,Pigt,Pigu,Psma3,Psmb6,Rad23a,Sec11a,Spcs3,Ubqln1,Ubqln4	0
TRUE	GO:0005829	cytosol	GO_CellularComponent-EBI-UniProt-GOA-ACAP-ARAP_13.05.2021_00h00	3.55446e-13	5.22505e-11	3.55446e-13	3.19901e-12	[2, 3, 4]	Group03	4.76309	191	[Acat2, Afdn, Ahcyl1, Aip, Akap12, Akr1b7, Akt1s1, Alas1, Aldob, Alkbh3, Ankrd1, Ap1g1, Apoc3, Arf6, Arfgap2, Arrb1, Asl, Atox1, Atxn2, Babam2, Bak1, Banf1, Bicd2, Bola2, Bola3, Cacybp, Carhsp1, Carnmt1, Casp6, Cbr3, Cct6b, Cdk5rap3, Chchd6, Chm, Chmp2a, Chmp5, Ciao2a, Ciao3, Clasp2, Clns1a, Coro7, Cpped1, Csde1, Cttn, Dazap1, Dcaf6, Dcaf8, Dctn3, Dffa, Dlg1, Dnajb2, Dnajc7, Dtymk, Dusp23, Eea1, …	96.859	Acat2,Afdn,Ahcyl1,Aip,Akap12,Akr1b7,Akt1s1,Alas1,Aldob,Alkbh3,Ankrd1,Ap1g1,Apoc3,Arf6,Arfgap2,Arrb1,Asl,Atox1,Atxn2,Babam2,Bak1,Banf1,Bicd2,Bola2,Bola3,Cacybp,Carhsp1,Carnmt1,Casp6,Cbr3,Cct6b,Cdk5rap3,Chchd6,Chm,Chmp2a,Chmp5,Ciao2a,Ciao3,Clasp2,Clns1a,Coro7,Cpped1,Csde1,Cttn,Dazap1,Dcaf6,Dcaf8,Dctn3,Dffa,Dlg1,Dnajb2,Dnajc7,Dtymk,Dusp23,Eea1,Eif2a,Eif3g,Eif3k,Erc1,Fam120a,Fbxo3,Fhit,Fto,Fxn,Fxr2,G…	3.141	Hspa1l,Ivns1abp,Pex6,Prkab1,Usp24,Wdr61
TRUE	GO:0030891	VCB complex	GO_CellularComponent-EBI-UniProt-GOA-ACAP-ARAP_13.05.2021_00h00	2.34782e-05	0.00307564	2.34782e-05	0.000164347	[4, 5, 6]	Group04	57.1429	4	[Cul2, Elob, Eloc, Neurl2]	100	Cul2,Elob,Eloc,Neurl2	0
TRUE	GO:0043231	intracellular membrane-bounded organelle	GO_CellularComponent-EBI-UniProt-GOA-ACAP-ARAP_13.05.2021_00h00	2.75753e-27	4.08114e-25	2.75753e-27	2.75753e-26	[4]	Group05	4.01836	464	[Aars2, Abcc4, Abcd1, Abcf2, Abcg2, Acat2, Acsm5, Adi1, Ado, Afdn, Afg3l1, Agfg1, Ahcyl1, Akr1b7, Akt1s1, Alas1, Aldob, Alkbh3, Ambp, Ank1, Ankrd1, Ano10, Ap1g1, Aqp7, Arf6, Arfgap2, Arhgap1, Arih1, Armc10, Arpc1b, Arrb1, Art1, Arvcf, Asl, Ate1, Atl3, Atp6v0d1, Atp8a1, Atxn2, B4gat1, Babam2, Bak1, Banf1, Bicd2, Bola1, Bola2, Bola3, Brcc3, Cacybp, Calu, Camta2, Card19, Carnmt1, Casp6, Cbfb, Cbr3, …	94.181	Aars2,Abcc4,Abcd1,Abcf2,Abcg2,Acat2,Acsm5,Adi1,Ado,Afdn,Afg3l1,Agfg1,Ahcyl1,Akr1b7,Akt1s1,Alas1,Aldob,Alkbh3,Ambp,Ank1,Ankrd1,Ano10,Ap1g1,Arf6,Arfgap2,Arhgap1,Arih1,Armc10,Arpc1b,Arrb1,Asl,Ate1,Atl3,Atp6v0d1,Atp8a1,Atxn2,Babam2,Bak1,Banf1,Bicd2,Bola1,Bola2,Bola3,Brcc3,Cacybp,Calu,Camta2,Card19,Carnmt1,Casp6,Cbfb,Cbr3,Cbx1,Ccs,Cd300lg,Cdk5rap3,Ceacam1,Celf2,Chchd2,Chchd6,Chchd7,Chm,Chmp2a,Chmp5,Ch…	5.819	Aqp7,Art1,Arvcf,B4gat1,Ccdc51,Dkc1,Epm2aip1,Gpat3,Hspa1l,Igf2r,Ipo4,Ivns1abp,Kdelr1,Pex6,Plpp7,Prkab1,Reep5,Sec61a1,Slc25a19,Sp9,Ssr3,Tmem177,Trim3,Trmt1l,Ube2h,Usp24,Wdr61
TRUE	GO:0043292	contractile fiber	GO_CellularComponent-EBI-UniProt-GOA-ACAP-ARAP_13.05.2021_00h00	0.000257157	0.0318874	0.000257157	0.000257157	[3, 4, 5]	Group06	7.27969	19	[Ablim2, Ank1, Ankrd1, Cacna1c, Cst3, Dek, Homer1, Khsrp, Klhl40, Lmod2, Lrrc39, Myl1, Myl7, Sco2, Smpx, Stub1, Sync, Tmod3, Twf1]	100	Ablim2,Ank1,Ankrd1,Cacna1c,Cst3,Dek,Homer1,Khsrp,Klhl40,Lmod2,Lrrc39,Myl1,Myl7,Sco2,Smpx,Stub1,Sync,Tmod3,Twf1	0
TRUE	GO:0097525	spliceosomal snRNP complex	GO_CellularComponent-EBI-UniProt-GOA-ACAP-ARAP_13.05.2021_00h00	0.000208215	0.0260268	0.000208215	0.00041643	[4, 8]	Group07	14.2857	8	[Lsm2, Lsm3, Lsm4, Luc7l2, Prpf31, Sart3, Snrpa, Snrpa1]	100	Lsm2,Lsm3,Lsm4,Luc7l2,Prpf31,Sart3,Snrpa,Snrpa1	0
TRUE	GO:0031970	organelle envelope lumen	GO_CellularComponent-EBI-UniProt-GOA-ACAP-ARAP_13.05.2021_00h00	2.37443e-05	0.00308675	2.37443e-05	0.000142466	[4, 5]	Group08	11.6071	13	[Cacybp, Ccs, Chchd2, Chchd7, Ciapin1, Diablo, Dtymk, Gfer, Igf2r, Nln, Snca, Timm13, Timm23]	92.308	Cacybp,Ccs,Chchd2,Chchd7,Ciapin1,Diablo,Dtymk,Gfer,Nln,Snca,Timm13,Timm23	7.692	Igf2r
FALSE	GO:0005758	mitochondrial intermembrane space	GO_CellularComponent-EBI-UniProt-GOA-ACAP-ARAP_13.05.2021_00h00	0.000134964	0.0170055	2.37443e-05	0.000142466	[5, 6, 7]	Group08	11.2245	11	[Ccs, Chchd2, Chchd7, Ciapin1, Diablo, Dtymk, Gfer, Nln, Snca, Timm13, Timm23]	100	Ccs,Chchd2,Chchd7,Ciapin1,Diablo,Dtymk,Gfer,Nln,Snca,Timm13,Timm23	0
TRUE	GO:0140534	endoplasmic reticulum protein-containing complex	GO_CellularComponent-EBI-UniProt-GOA-ACAP-ARAP_13.05.2021_00h00	9.86554e-05	0.0126279	9.86554e-05	0.000394621	[2, 4, 5, 6]	Group09	9.58904	14	[Dad1, Dnajb11, Emc10, Emc2, Emc4, Emc7, Faf2, H2-K1, Pigt, Pigu, Sec11a, Sec61a1, Spcs3, Stt3a]	92.857	Dad1,Dnajb11,Emc10,Emc2,Emc4,Emc7,Faf2,H2-K1,Pigt,Pigu,Sec11a,Spcs3,Stt3a	7.143	Sec61a1
FALSE	GO:0072546	EMC complex	GO_CellularComponent-EBI-UniProt-GOA-ACAP-ARAP_13.05.2021_00h00	0.000295434	0.0363384	9.86554e-05	0.000394621	[3, 4, 5, 6, 7, 8, 9, 10]	Group09	33.3333	4	[Emc10, Emc2, Emc4, Emc7]	100	Emc10,Emc2,Emc4,Emc7	0
FALSE	GO:0098798	mitochondrial protein-containing complex	GO_CellularComponent-EBI-UniProt-GOA-ACAP-ARAP_13.05.2021_00h00	2.59039e-06	0.000349703	5.92861e-11	4.74289e-10	[2, 4, 5, 6]	Group10	8.84615	23	[Afg3l1, Chchd6, Dmac1, Dnajc19, Mcu, Mrpl17, Mrpl32, Mrpl33, Mrpl38, Mrpl43, Mrpl49, Mrpl50, Mrpl53, Mrpl55, Mrpl57, Mrps10, Mrps11, Mrps18a, Ndufv3, Timm13, Timm23, Tomm20, Trmt10c]	100	Afg3l1,Chchd6,Dmac1,Dnajc19,Mcu,Mrpl17,Mrpl32,Mrpl33,Mrpl38,Mrpl43,Mrpl49,Mrpl50,Mrpl53,Mrpl55,Mrpl57,Mrps10,Mrps11,Mrps18a,Ndufv3,Timm13,Timm23,Tomm20,Trmt10c	0
FALSE	GO:0044391	ribosomal subunit	GO_CellularComponent-EBI-UniProt-GOA-ACAP-ARAP_13.05.2021_00h00	2.08191e-07	2.87303e-05	5.92861e-11	4.74289e-10	[3, 6]	Group10	10.5769	22	[Eif2a, Isg15, Mrpl17, Mrpl32, Mrpl33, Mrpl38, Mrpl43, Mrpl49, Mrpl50, Mrpl53, Mrpl55, Mrpl57, Mrps10, Mrps11, Mrps18a, Rpl26, Rpl32, Rplp2, Rps21, Rps25, Rps26, Rps27a]	100	Eif2a,Isg15,Mrpl17,Mrpl32,Mrpl33,Mrpl38,Mrpl43,Mrpl49,Mrpl50,Mrpl53,Mrpl55,Mrpl57,Mrps10,Mrps11,Mrps18a,Rpl26,Rpl32,Rplp2,Rps21,Rps25,Rps26,Rps27a	0
TRUE	GO:0005759	mitochondrial matrix	GO_CellularComponent-EBI-UniProt-GOA-ACAP-ARAP_13.05.2021_00h00	3.41955e-09	4.92415e-07	5.92861e-11	4.74289e-10	[4, 5, 6]	Group10	9.45559	33	[Acsm5, Alas1, Dnajc19, Dtymk, Elac2, Fastkd2, Fdx2, Iscu, Mrpl17, Mrpl32, Mrpl33, Mrpl38, Mrpl43, Mrpl49, Mrpl50, Mrpl53, Mrpl55, Mrpl57, Mrps10, Mrps11, Mrps18a, Mthfd2l, Mtres1, Myg1, Ndufaf1, Pdk3, Rida, Sdhaf2, Smpx, Snca, Trmt10c, Trmt5, Wars2]	100	Acsm5,Alas1,Dnajc19,Dtymk,Elac2,Fastkd2,Fdx2,Iscu,Mrpl17,Mrpl32,Mrpl33,Mrpl38,Mrpl43,Mrpl49,Mrpl50,Mrpl53,Mrpl55,Mrpl57,Mrps10,Mrps11,Mrps18a,Mthfd2l,Mtres1,Myg1,Ndufaf1,Pdk3,Rida,Sdhaf2,Smpx,Snca,Trmt10c,Trmt5,Wars2	0
FALSE	GO:0005840	ribosome	GO_CellularComponent-EBI-UniProt-GOA-ACAP-ARAP_13.05.2021_00h00	1.97464e-07	2.74474e-05	5.92861e-11	4.74289e-10	[5]	Group10	9.91736	24	[Eif2a, Isg15, Larp1, Mrpl17, Mrpl32, Mrpl33, Mrpl38, Mrpl43, Mrpl49, Mrpl50, Mrpl53, Mrpl55, Mrpl57, Mrps10, Mrps11, Mrps18a, Rpl26, Rpl32, Rplp2, Rps21, Rps25, Rps26, Rps27a, Snca]	100	Eif2a,Isg15,Larp1,Mrpl17,Mrpl32,Mrpl33,Mrpl38,Mrpl43,Mrpl49,Mrpl50,Mrpl53,Mrpl55,Mrpl57,Mrps10,Mrps11,Mrps18a,Rpl26,Rpl32,Rplp2,Rps21,Rps25,Rps26,Rps27a,Snca	0
FALSE	GO:0005761	mitochondrial ribosome	GO_CellularComponent-EBI-UniProt-GOA-ACAP-ARAP_13.05.2021_00h00	2.06301e-06	0.000280569	5.92861e-11	4.74289e-10	[4, 5, 6, 7]	Group10	14.4444	13	[Mrpl17, Mrpl32, Mrpl33, Mrpl38, Mrpl43, Mrpl49, Mrpl50, Mrpl53, Mrpl55, Mrpl57, Mrps10, Mrps11, Mrps18a]	100	Mrpl17,Mrpl32,Mrpl33,Mrpl38,Mrpl43,Mrpl49,Mrpl50,Mrpl53,Mrpl55,Mrpl57,Mrps10,Mrps11,Mrps18a	0
FALSE	GO:0015934	large ribosomal subunit	GO_CellularComponent-EBI-UniProt-GOA-ACAP-ARAP_13.05.2021_00h00	8.91801e-06	0.0011861	5.92861e-11	4.74289e-10	[4, 7]	Group10	11.194	15	[Mrpl17, Mrpl32, Mrpl33, Mrpl38, Mrpl43, Mrpl49, Mrpl50, Mrpl53, Mrpl55, Mrpl57, Mrps18a, Rpl26, Rpl32, Rplp2, Rps27a]	100	Mrpl17,Mrpl32,Mrpl33,Mrpl38,Mrpl43,Mrpl49,Mrpl50,Mrpl53,Mrpl55,Mrpl57,Mrps18a,Rpl26,Rpl32,Rplp2,Rps27a	0
FALSE	GO:0005762	mitochondrial large ribosomal subunit	GO_CellularComponent-EBI-UniProt-GOA-ACAP-ARAP_13.05.2021_00h00	7.86511e-07	0.000107752	5.92861e-11	4.74289e-10	[3, 5, 6, 7, 8, 9]	Group10	18.9655	11	[Mrpl17, Mrpl32, Mrpl33, Mrpl38, Mrpl43, Mrpl49, Mrpl50, Mrpl53, Mrpl55, Mrpl57, Mrps18a]	100	Mrpl17,Mrpl32,Mrpl33,Mrpl38,Mrpl43,Mrpl49,Mrpl50,Mrpl53,Mrpl55,Mrpl57,Mrps18a	0
FALSE	GO:0042175	nuclear outer membrane-endoplasmic reticulum membrane network	GO_CellularComponent-EBI-UniProt-GOA-ACAP-ARAP_13.05.2021_00h00	0.000119835	0.0152191	2.61326e-32	2.87458e-31	[3]	Group11	5.00928	54	[Abcd1, Aldob, Armc10, Art1, Atl3, Bicd2, Calu, Card19, Dad1, Degs1, Dlg1, Dnajb2, Dolpp1, Emc10, Emc2, Emc4, Emc7, Epm2aip1, Ergic1, Ermp1, Extl1, Faf2, Gorasp2, Gpat3, H2-K1, Iigp1, Kdelr1, Lnpk, Mlec, Nucb2, Nup62, Pgrmc1, Pigt, Pigu, Pitpnb, Plpp7, Ptgs1, Rheb, Rnase4, Rps26, Rrbp1, Sec11a, Sec61a1, Selenot, Sgpl1, Slc27a4, Snca, Spcs3, Ssr3, Stt3a, Tmed2, Uba5, Ubqln4, Uchl1]	87.037	Abcd1,Aldob,Armc10,Atl3,Bicd2,Calu,Card19,Dad1,Degs1,Dlg1,Dnajb2,Dolpp1,Emc10,Emc2,Emc4,Emc7,Ergic1,Ermp1,Extl1,Faf2,Gorasp2,H2-K1,Iigp1,Lnpk,Mlec,Nucb2,Nup62,Pgrmc1,Pigt,Pigu,Pitpnb,Ptgs1,Rheb,Rnase4,Rps26,Rrbp1,Sec11a,Selenot,Sgpl1,Slc27a4,Snca,Spcs3,Stt3a,Tmed2,Uba5,Ubqln4,Uchl1	12.963	Art1,Epm2aip1,Gpat3,Kdelr1,Plpp7,Sec61a1,Ssr3
TRUE	GO:0031090	organelle membrane	GO_CellularComponent-EBI-UniProt-GOA-ACAP-ARAP_13.05.2021_00h00	1.77829e-10	2.5963e-08	2.61326e-32	2.87458e-31	[3, 4]	Group11	4.78261	154	[Abcc4, Abcd1, Abcg2, Afg3l1, Aldob, Ap1g1, Aqp7, Arf6, Arfgap2, Arhgap1, Armc10, Art1, Asl, Atl3, Atp6v0d1, Atp8a1, B4gat1, Bak1, Calu, Card19, Ccdc51, Cd300lg, Ceacam1, Chchd6, Chmp2a, Chmp5, Chmp6, Coa3, Coro7, Cox16, Csde1, Cst3, Ctsa, Cyb5b, Dab2, Dad1, Degs1, Dlg1, Dmac1, Dnajb2, Dnajc19, Dolpp1, Eea1, Emc10, Emc2, Emc4, Emc7, Epm2aip1, Erc1, Ergic1, Ermp1, Extl1, Faf2, Gipc1, Gorasp2, Gpat…	90.909	Abcc4,Abcd1,Abcg2,Afg3l1,Aldob,Ap1g1,Arf6,Arfgap2,Arhgap1,Armc10,Asl,Atl3,Atp6v0d1,Atp8a1,Bak1,Calu,Card19,Cd300lg,Ceacam1,Chchd6,Chmp2a,Chmp5,Chmp6,Coa3,Coro7,Cox16,Csde1,Cst3,Ctsa,Cyb5b,Dab2,Dad1,Degs1,Dlg1,Dmac1,Dnajb2,Dnajc19,Dolpp1,Eea1,Emc10,Emc2,Emc4,Emc7,Erc1,Ergic1,Ermp1,Extl1,Faf2,Gipc1,Gorasp2,Grb2,H2-K1,Hgs,Iigp1,Jpt1,Lamtor4,Lamtor5,Lnpk,Lrig3,Lrrc8a,Man2b1,Maoa,Mapk8ip3,Mcu,Mcur1,Mf…	9.091	Aqp7,Art1,B4gat1,Ccdc51,Epm2aip1,Gpat3,Igf2r,Kdelr1,Pex6,Plpp7,Sec61a1,Slc25a19,Ssr3,Tmem177
FALSE	GO:0031967	organelle envelope	GO_CellularComponent-EBI-UniProt-GOA-ACAP-ARAP_13.05.2021_00h00	1.08606e-08	1.54221e-06	2.61326e-32	2.87458e-31	[3, 4]	Group11	5.91619	72	[Abcd1, Abcg2, Afg3l1, Asl, Bak1, Banf1, Bicd2, Cacybp, Card19, Ccdc51, Ccs, Chchd2, Chchd6, Chchd7, Chmp2a, Ciapin1, Coa3, Cox16, Csde1, Cst3, Cyb5b, Degs1, Diablo, Dmac1, Dnajb2, Dnajc19, Dtymk, Gfer, Igf2r, Iigp1, Jpt1, Maoa, Mcu, Mcur1, Mff, Miga2, Mrpl17, Mthfd2l, Ndufv3, Nln, Nnt, Nrp1, Nucb2, Nup155, Nup62, Pabpn1, Pgrmc1, Pisd, Plpp7, Ptgds, Ptgs1, Ranbp3, Rcc1l, Sco2, Sephs1, Sfxn3, Sh3b…	93.056	Abcd1,Abcg2,Afg3l1,Asl,Bak1,Banf1,Bicd2,Cacybp,Card19,Ccs,Chchd2,Chchd6,Chchd7,Chmp2a,Ciapin1,Coa3,Cox16,Csde1,Cst3,Cyb5b,Degs1,Diablo,Dmac1,Dnajb2,Dnajc19,Dtymk,Gfer,Iigp1,Jpt1,Maoa,Mcu,Mcur1,Mff,Miga2,Mrpl17,Mthfd2l,Ndufv3,Nln,Nnt,Nrp1,Nucb2,Nup155,Nup62,Pabpn1,Pgrmc1,Pisd,Ptgds,Ptgs1,Ranbp3,Rcc1l,Sco2,Sephs1,Sfxn3,Sh3bgrl2,Slc25a32,Slc25a34,Slc25a46,Smim20,Snca,Sun1,Timm13,Timm23,Tmem135,Tomm2…	6.944	Ccdc51,Igf2r,Plpp7,Slc25a19,Tmem177
FALSE	GO:0005739	mitochondrion	GO_CellularComponent-EBI-UniProt-GOA-ACAP-ARAP_13.05.2021_00h00	1.87008e-27	2.78643e-25	2.61326e-32	2.87458e-31	[3, 4, 5]	Group11	7.57496	144	[Aars2, Abcd1, Abcf2, Abcg2, Acat2, Acsm5, Ado, Afg3l1, Akr1b7, Alas1, Alkbh3, Armc10, Asl, Bak1, Bola1, Bola3, Card19, Ccdc51, Ccs, Chchd2, Chchd6, Chchd7, Ciapin1, Cisd3, Coa3, Cox16, Csde1, Ctsa, Cyb5b, D2hgdh, Dcaf8, Dctn6, Ddah2, Degs1, Diablo, Dmac1, Dnajc19, Dtymk, Elac2, Emc2, Fam136a, Fastkd2, Fdx2, Fxn, Gatc, Gcsh, Gfer, Gpt2, Hebp1, Hscb, Ilf3, Iscu, Isoc2b, Lactb, Lipt1, Lyrm4, Maoa, …	97.917	Aars2,Abcd1,Abcf2,Abcg2,Acat2,Acsm5,Ado,Afg3l1,Akr1b7,Alas1,Alkbh3,Armc10,Asl,Bak1,Bola1,Bola3,Card19,Ccs,Chchd2,Chchd6,Chchd7,Ciapin1,Cisd3,Coa3,Cox16,Csde1,Ctsa,Cyb5b,D2hgdh,Dcaf8,Dctn6,Ddah2,Degs1,Diablo,Dmac1,Dnajc19,Dtymk,Elac2,Emc2,Fam136a,Fastkd2,Fdx2,Fxn,Gatc,Gcsh,Gfer,Gpt2,Hebp1,Hscb,Ilf3,Iscu,Isoc2b,Lactb,Lipt1,Lyrm4,Maoa,Map2k1,Mapk12,Mapk8,Mcu,Mcur1,Metap1d,Mff,Miga2,Mrpl17,Mrpl32,Mrp…	2.083	Ccdc51,Slc25a19,Tmem177
FALSE	GO:0005783	endoplasmic reticulum	GO_CellularComponent-EBI-UniProt-GOA-ACAP-ARAP_13.05.2021_00h00	9.06561e-06	0.00119666	2.61326e-32	2.87458e-31	[3, 4, 5]	Group11	4.69256	87	[Abcd1, Ahcyl1, Aldob, Ank1, Armc10, Art1, Asl, Atl3, Atp8a1, Bak1, Calu, Card19, Colgalt1, Cst3, Dad1, Degs1, Dlg1, Dnajb11, Dnajb2, Dolpp1, Emc10, Emc2, Emc4, Emc7, Epm2aip1, Ergic1, Ermp1, Extl1, F12, Faf2, Gorasp2, Gpat3, H2-K1, Iigp1, Kdelr1, Lnpk, Manf, Map2k1, Mapk8ip3, Mesd, Mlec, Msrb3, Mydgf, Nenf, Npc2, Nucb2, Pdcd6ip, Pdxdc1, Pgrmc1, Pgs1, Pigt, Pigu, Pitpnb, Plpp7, Pofut2, Ptgds, Ptg…	90.805	Abcd1,Ahcyl1,Aldob,Ank1,Armc10,Asl,Atl3,Atp8a1,Bak1,Calu,Card19,Colgalt1,Cst3,Dad1,Degs1,Dlg1,Dnajb11,Dnajb2,Dolpp1,Emc10,Emc2,Emc4,Emc7,Ergic1,Ermp1,Extl1,F12,Faf2,Gorasp2,H2-K1,Iigp1,Lnpk,Manf,Map2k1,Mapk8ip3,Mesd,Mlec,Msrb3,Mydgf,Nenf,Npc2,Nucb2,Pdcd6ip,Pdxdc1,Pgrmc1,Pgs1,Pigt,Pigu,Pitpnb,Pofut2,Ptgds,Ptgs1,Pycard,Rcn1,Rheb,Rnase4,Rps21,Rps26,Rrbp1,S100a10,Sec11a,Selenot,Sgpl1,Slc27a4,Snca,Spc…	9.195	Art1,Epm2aip1,Gpat3,Kdelr1,Plpp7,Reep5,Sec61a1,Ssr3
FALSE	GO:0031300	intrinsic component of organelle membrane	GO_CellularComponent-EBI-UniProt-GOA-ACAP-ARAP_13.05.2021_00h00	7.4951e-08	1.04931e-05	2.61326e-32	2.87458e-31	[3, 4, 5]	Group11	8.02752	35	[Abcd1, Afg3l1, Atp8a1, Bak1, Ccdc51, Chchd6, Coa3, Cox16, Dnajb2, Dolpp1, Emc10, Emc2, Emc4, Emc7, Ergic1, H2-K1, Lnpk, Lrrc8a, Mcu, Mcur1, Mff, Pex11b, Pigt, Pigu, Pisd, Rrbp1, Sco2, Sfxn3, Slc25a19, Sun1, Timm23, Tmem177, Tomm20, Vamp2, Vamp3]	91.429	Abcd1,Afg3l1,Atp8a1,Bak1,Chchd6,Coa3,Cox16,Dnajb2,Dolpp1,Emc10,Emc2,Emc4,Emc7,Ergic1,H2-K1,Lnpk,Lrrc8a,Mcu,Mcur1,Mff,Pex11b,Pigt,Pigu,Pisd,Rrbp1,Sco2,Sfxn3,Sun1,Timm23,Tomm20,Vamp2,Vamp3	8.571	Ccdc51,Slc25a19,Tmem177
FALSE	GO:0098588	bounding membrane of organelle	GO_CellularComponent-EBI-UniProt-GOA-ACAP-ARAP_13.05.2021_00h00	0.000391973	0.0478207	2.61326e-32	2.87458e-31	[4, 5]	Group11	4.36242	78	[Abcc4, Abcd1, Aldob, Ap1g1, Arf6, Arfgap2, Arhgap1, Art1, Asl, Atp6v0d1, Atp8a1, B4gat1, Bak1, Cd300lg, Ceacam1, Chmp2a, Chmp5, Chmp6, Coro7, Ctsa, Cyb5b, Dab2, Dlg1, Eea1, Erc1, Ergic1, Gorasp2, H2-K1, Hgs, Igf2r, Iigp1, Kdelr1, Lamtor4, Lamtor5, Lrrc8a, Man2b1, Maoa, Mapk8ip3, Mff, Mfge8, Miga2, Mrc1, Napg, Nucb2, Pabpn1, Pdcd10, Pex11b, Pex6, Pgrmc1, Pitpnb, Pycard, Rab22a, Rab6a, Rheb, Rnase…	92.308	Abcc4,Abcd1,Aldob,Ap1g1,Arf6,Arfgap2,Arhgap1,Asl,Atp6v0d1,Atp8a1,Bak1,Cd300lg,Ceacam1,Chmp2a,Chmp5,Chmp6,Coro7,Ctsa,Cyb5b,Dab2,Dlg1,Eea1,Erc1,Ergic1,Gorasp2,H2-K1,Hgs,Iigp1,Lamtor4,Lamtor5,Lrrc8a,Man2b1,Maoa,Mapk8ip3,Mff,Mfge8,Miga2,Mrc1,Napg,Nucb2,Pabpn1,Pdcd10,Pex11b,Pgrmc1,Pitpnb,Pycard,Rab22a,Rab6a,Rheb,Rnase4,Rps26,Scamp2,Septin8,Shank3,Slc25a46,Snca,Snx2,Snx27,Snx5,Stx8,Sun1,Syt7,Th,Tmed2,T…	7.692	Art1,B4gat1,Igf2r,Kdelr1,Pex6,Sec61a1
FALSE	GO:0005740	mitochondrial envelope	GO_CellularComponent-EBI-UniProt-GOA-ACAP-ARAP_13.05.2021_00h00	2.97198e-08	4.19049e-06	2.61326e-32	2.87458e-31	[4, 5, 6]	Group11	6.74603	51	[Abcd1, Abcg2, Afg3l1, Asl, Bak1, Card19, Ccdc51, Ccs, Chchd2, Chchd6, Chchd7, Ciapin1, Coa3, Cox16, Csde1, Cyb5b, Degs1, Diablo, Dmac1, Dnajc19, Dtymk, Gfer, Maoa, Mcu, Mcur1, Mff, Miga2, Mrpl17, Mthfd2l, Ndufv3, Nln, Nnt, Nrp1, Pabpn1, Pgrmc1, Pisd, Rcc1l, Sco2, Sfxn3, Slc25a19, Slc25a32, Slc25a34, Slc25a46, Smim20, Snca, Timm13, Timm23, Tmem135, Tmem177, Tomm20, Yme1l1]	94.118	Abcd1,Abcg2,Afg3l1,Asl,Bak1,Card19,Ccs,Chchd2,Chchd6,Chchd7,Ciapin1,Coa3,Cox16,Csde1,Cyb5b,Degs1,Diablo,Dmac1,Dnajc19,Dtymk,Gfer,Maoa,Mcu,Mcur1,Mff,Miga2,Mrpl17,Mthfd2l,Ndufv3,Nln,Nnt,Nrp1,Pabpn1,Pgrmc1,Pisd,Rcc1l,Sco2,Sfxn3,Slc25a32,Slc25a34,Slc25a46,Smim20,Snca,Timm13,Timm23,Tmem135,Tomm20,Yme1l1	5.882	Ccdc51,Slc25a19,Tmem177
FALSE	GO:0031966	mitochondrial membrane	GO_CellularComponent-EBI-UniProt-GOA-ACAP-ARAP_13.05.2021_00h00	5.11722e-06	0.000685708	2.61326e-32	2.87458e-31	[4, 5, 6, 7]	Group11	6.16046	43	[Abcd1, Abcg2, Afg3l1, Asl, Bak1, Card19, Ccdc51, Chchd6, Coa3, Cox16, Csde1, Cyb5b, Degs1, Dmac1, Dnajc19, Maoa, Mcu, Mcur1, Mff, Miga2, Mrpl17, Mthfd2l, Ndufv3, Nnt, Nrp1, Pabpn1, Pgrmc1, Pisd, Rcc1l, Sco2, Sfxn3, Slc25a19, Slc25a32, Slc25a34, Slc25a46, Smim20, Snca, Timm13, Timm23, Tmem135, Tmem177, Tomm20, Yme1l1]	93.023	Abcd1,Abcg2,Afg3l1,Asl,Bak1,Card19,Chchd6,Coa3,Cox16,Csde1,Cyb5b,Degs1,Dmac1,Dnajc19,Maoa,Mcu,Mcur1,Mff,Miga2,Mrpl17,Mthfd2l,Ndufv3,Nnt,Nrp1,Pabpn1,Pgrmc1,Pisd,Rcc1l,Sco2,Sfxn3,Slc25a32,Slc25a34,Slc25a46,Smim20,Snca,Timm13,Timm23,Tmem135,Tomm20,Yme1l1	6.977	Ccdc51,Slc25a19,Tmem177
FALSE	GO:0032592	integral component of mitochondrial membrane	GO_CellularComponent-EBI-UniProt-GOA-ACAP-ARAP_13.05.2021_00h00	4.7318e-09	6.76647e-07	2.61326e-32	2.87458e-31	[5, 6, 7, 8, 9]	Group11	18.1818	16	[Afg3l1, Bak1, Ccdc51, Chchd6, Coa3, Cox16, Mcu, Mcur1, Mff, Pisd, Sco2, Sfxn3, Slc25a19, Timm23, Tmem177, Tomm20]	81.25	Afg3l1,Bak1,Chchd6,Coa3,Cox16,Mcu,Mcur1,Mff,Pisd,Sco2,Sfxn3,Timm23,Tomm20	18.75	Ccdc51,Slc25a19,Tmem177
FALSE	GO:0031305	integral component of mitochondrial inner membrane	GO_CellularComponent-EBI-UniProt-GOA-ACAP-ARAP_13.05.2021_00h00	1.29803e-09	1.88214e-07	2.61326e-32	2.87458e-31	[6, 7, 8, 9, 10]	Group11	26	13	[Afg3l1, Ccdc51, Chchd6, Coa3, Cox16, Mcu, Mcur1, Pisd, Sco2, Sfxn3, Slc25a19, Timm23, Tmem177]	76.923	Afg3l1,Chchd6,Coa3,Cox16,Mcu,Mcur1,Pisd,Sco2,Sfxn3,Timm23	23.077	Ccdc51,Slc25a19,Tmem177

### Sheet: PINE.cluego filtered
LeadingGOTerm	ID	GOTerm	Ontology Source	Term PValue	Term PValue Corrected with Bonferroni step down	Group PValue	Group PValue Corrected with Bonferroni step down	GOLevels	GOGroups	% Associated Genes	Nr. Genes	Associated Genes Found	% Nr. Genes:In Sequence	Associated genes found:In Sequence	% Nr. Genes:FAIMS	Associated genes found:FAIMS
TRUE	GO:0005737	cytoplasm	GO_CellularComponent-EBI-UniProt-GOA-ACAP-ARAP_13.05.2021_00h00	1.3512e-56	2.0268e-54	1.3512e-56	1.62144e-55	[2, 3]	Group00	4.50917	514	[Aars2, Abcc1, Abcc4, Abcd1, Abcf2, Abcg2, Ablim2, Acat2, Acsm5, Actr3b, Adi1, Ado, Afdn, Afg3l1, Afm, Agfg1, Ahcyl1, Aip, Akap12, Akr1b7, Akt1s1, Alas1, Aldob, Alkbh3, Ank1, Ankrd1, Ap1g1, Apoc3, Aqp7, Arf6, Arfgap2, Arhgap1, Arih1, Armc10, Arpc1b, Arpp19, Arrb1, Art1, Arvcf, Asl, Ate1, Atl3, Atox1, Atp6v0d1, Atp8a1, Atxn2, B4gat1, Babam2, Bak1, Banf1, Bicd2, Bola1, Bola2, Bola3, Brcc3, Cacna1c,…	95.136	Aars2,Abcc1,Abcc4,Abcd1,Abcf2,Abcg2,Ablim2,Acat2,Acsm5,Actr3b,Adi1,Ado,Afdn,Afg3l1,Afm,Agfg1,Ahcyl1,Aip,Akap12,Akr1b7,Akt1s1,Alas1,Aldob,Alkbh3,Ank1,Ankrd1,Ap1g1,Apoc3,Arf6,Arfgap2,Arhgap1,Arih1,Armc10,Arpc1b,Arpp19,Arrb1,Asl,Ate1,Atl3,Atox1,Atp6v0d1,Atp8a1,Atxn2,Babam2,Bak1,Banf1,Bicd2,Bola1,Bola2,Bola3,Brcc3,Cacna1c,Cacybp,Calu,Card19,Carhsp1,Carnmt1,Caskin2,Casp6,Cbr3,Ccs,Cct6b,Cd300lg,Cdk5rap…	4.864	Aqp7,Art1,Arvcf,B4gat1,Ccdc51,Eif4e3,Epm2aip1,Gpat3,Hspa1l,Igf2r,Ipo4,Ivns1abp,Kdelr1,Mpp1,Pex6,Plpp7,Prkab1,Reep5,Sec61a1,Slc25a19,Ssr3,Tmem177,Trim3,Usp24,Wdr61
TRUE	GO:0030055	cell-substrate junction	GO_CellularComponent-EBI-UniProt-GOA-ACAP-ARAP_13.05.2021_00h00	6.07191e-05	0.00783277	6.07191e-05	0.000303596	[4]	Group01	8.41121	18	[Clasp2, Cttn, Dcaf6, Fblim1, Fermt3, Itga1, Limd1, Lpp, Map2k1, Neurl2, Nrp1, Pxn, Rala, Sh3kbp1, Smpx, Tgfb1i1, Tns2, Zyx]	100	Clasp2,Cttn,Dcaf6,Fblim1,Fermt3,Itga1,Limd1,Lpp,Map2k1,Neurl2,Nrp1,Pxn,Rala,Sh3kbp1,Smpx,Tgfb1i1,Tns2,Zyx	0
TRUE	GO:1905368	peptidase complex	GO_CellularComponent-EBI-UniProt-GOA-ACAP-ARAP_13.05.2021_00h00	0.000134964	0.0170055	0.000134964	0.000404892	[3]	Group02	11.2245	11	[Afg3l1, Dnajb2, Pigt, Pigu, Psma3, Psmb6, Rad23a, Sec11a, Spcs3, Ubqln1, Ubqln4]	100	Afg3l1,Dnajb2,Pigt,Pigu,Psma3,Psmb6,Rad23a,Sec11a,Spcs3,Ubqln1,Ubqln4	0
TRUE	GO:0005829	cytosol	GO_CellularComponent-EBI-UniProt-GOA-ACAP-ARAP_13.05.2021_00h00	3.55446e-13	5.22505e-11	3.55446e-13	3.19901e-12	[2, 3, 4]	Group03	4.76309	191	[Acat2, Afdn, Ahcyl1, Aip, Akap12, Akr1b7, Akt1s1, Alas1, Aldob, Alkbh3, Ankrd1, Ap1g1, Apoc3, Arf6, Arfgap2, Arrb1, Asl, Atox1, Atxn2, Babam2, Bak1, Banf1, Bicd2, Bola2, Bola3, Cacybp, Carhsp1, Carnmt1, Casp6, Cbr3, Cct6b, Cdk5rap3, Chchd6, Chm, Chmp2a, Chmp5, Ciao2a, Ciao3, Clasp2, Clns1a, Coro7, Cpped1, Csde1, Cttn, Dazap1, Dcaf6, Dcaf8, Dctn3, Dffa, Dlg1, Dnajb2, Dnajc7, Dtymk, Dusp23, Eea1, …	96.859	Acat2,Afdn,Ahcyl1,Aip,Akap12,Akr1b7,Akt1s1,Alas1,Aldob,Alkbh3,Ankrd1,Ap1g1,Apoc3,Arf6,Arfgap2,Arrb1,Asl,Atox1,Atxn2,Babam2,Bak1,Banf1,Bicd2,Bola2,Bola3,Cacybp,Carhsp1,Carnmt1,Casp6,Cbr3,Cct6b,Cdk5rap3,Chchd6,Chm,Chmp2a,Chmp5,Ciao2a,Ciao3,Clasp2,Clns1a,Coro7,Cpped1,Csde1,Cttn,Dazap1,Dcaf6,Dcaf8,Dctn3,Dffa,Dlg1,Dnajb2,Dnajc7,Dtymk,Dusp23,Eea1,Eif2a,Eif3g,Eif3k,Erc1,Fam120a,Fbxo3,Fhit,Fto,Fxn,Fxr2,G…	3.141	Hspa1l,Ivns1abp,Pex6,Prkab1,Usp24,Wdr61
TRUE	GO:0030891	VCB complex	GO_CellularComponent-EBI-UniProt-GOA-ACAP-ARAP_13.05.2021_00h00	2.34782e-05	0.00307564	2.34782e-05	0.000164347	[4, 5, 6]	Group04	57.1429	4	[Cul2, Elob, Eloc, Neurl2]	100	Cul2,Elob,Eloc,Neurl2	0
TRUE	GO:0043231	intracellular membrane-bounded organelle	GO_CellularComponent-EBI-UniProt-GOA-ACAP-ARAP_13.05.2021_00h00	2.75753e-27	4.08114e-25	2.75753e-27	2.75753e-26	[4]	Group05	4.01836	464	[Aars2, Abcc4, Abcd1, Abcf2, Abcg2, Acat2, Acsm5, Adi1, Ado, Afdn, Afg3l1, Agfg1, Ahcyl1, Akr1b7, Akt1s1, Alas1, Aldob, Alkbh3, Ambp, Ank1, Ankrd1, Ano10, Ap1g1, Aqp7, Arf6, Arfgap2, Arhgap1, Arih1, Armc10, Arpc1b, Arrb1, Art1, Arvcf, Asl, Ate1, Atl3, Atp6v0d1, Atp8a1, Atxn2, B4gat1, Babam2, Bak1, Banf1, Bicd2, Bola1, Bola2, Bola3, Brcc3, Cacybp, Calu, Camta2, Card19, Carnmt1, Casp6, Cbfb, Cbr3, …	94.181	Aars2,Abcc4,Abcd1,Abcf2,Abcg2,Acat2,Acsm5,Adi1,Ado,Afdn,Afg3l1,Agfg1,Ahcyl1,Akr1b7,Akt1s1,Alas1,Aldob,Alkbh3,Ambp,Ank1,Ankrd1,Ano10,Ap1g1,Arf6,Arfgap2,Arhgap1,Arih1,Armc10,Arpc1b,Arrb1,Asl,Ate1,Atl3,Atp6v0d1,Atp8a1,Atxn2,Babam2,Bak1,Banf1,Bicd2,Bola1,Bola2,Bola3,Brcc3,Cacybp,Calu,Camta2,Card19,Carnmt1,Casp6,Cbfb,Cbr3,Cbx1,Ccs,Cd300lg,Cdk5rap3,Ceacam1,Celf2,Chchd2,Chchd6,Chchd7,Chm,Chmp2a,Chmp5,Ch…	5.819	Aqp7,Art1,Arvcf,B4gat1,Ccdc51,Dkc1,Epm2aip1,Gpat3,Hspa1l,Igf2r,Ipo4,Ivns1abp,Kdelr1,Pex6,Plpp7,Prkab1,Reep5,Sec61a1,Slc25a19,Sp9,Ssr3,Tmem177,Trim3,Trmt1l,Ube2h,Usp24,Wdr61
TRUE	GO:0043292	contractile fiber	GO_CellularComponent-EBI-UniProt-GOA-ACAP-ARAP_13.05.2021_00h00	0.000257157	0.0318874	0.000257157	0.000257157	[3, 4, 5]	Group06	7.27969	19	[Ablim2, Ank1, Ankrd1, Cacna1c, Cst3, Dek, Homer1, Khsrp, Klhl40, Lmod2, Lrrc39, Myl1, Myl7, Sco2, Smpx, Stub1, Sync, Tmod3, Twf1]	100	Ablim2,Ank1,Ankrd1,Cacna1c,Cst3,Dek,Homer1,Khsrp,Klhl40,Lmod2,Lrrc39,Myl1,Myl7,Sco2,Smpx,Stub1,Sync,Tmod3,Twf1	0
TRUE	GO:0097525	spliceosomal snRNP complex	GO_CellularComponent-EBI-UniProt-GOA-ACAP-ARAP_13.05.2021_00h00	0.000208215	0.0260268	0.000208215	0.00041643	[4, 8]	Group07	14.2857	8	[Lsm2, Lsm3, Lsm4, Luc7l2, Prpf31, Sart3, Snrpa, Snrpa1]	100	Lsm2,Lsm3,Lsm4,Luc7l2,Prpf31,Sart3,Snrpa,Snrpa1	0
TRUE	GO:0031970	organelle envelope lumen	GO_CellularComponent-EBI-UniProt-GOA-ACAP-ARAP_13.05.2021_00h00	2.37443e-05	0.00308675	2.37443e-05	0.000142466	[4, 5]	Group08	11.6071	13	[Cacybp, Ccs, Chchd2, Chchd7, Ciapin1, Diablo, Dtymk, Gfer, Igf2r, Nln, Snca, Timm13, Timm23]	92.308	Cacybp,Ccs,Chchd2,Chchd7,Ciapin1,Diablo,Dtymk,Gfer,Nln,Snca,Timm13,Timm23	7.692	Igf2r
FALSE	GO:0005758	mitochondrial intermembrane space	GO_CellularComponent-EBI-UniProt-GOA-ACAP-ARAP_13.05.2021_00h00	0.000134964	0.0170055	2.37443e-05	0.000142466	[5, 6, 7]	Group08	11.2245	11	[Ccs, Chchd2, Chchd7, Ciapin1, Diablo, Dtymk, Gfer, Nln, Snca, Timm13, Timm23]	100	Ccs,Chchd2,Chchd7,Ciapin1,Diablo,Dtymk,Gfer,Nln,Snca,Timm13,Timm23	0
TRUE	GO:0140534	endoplasmic reticulum protein-containing complex	GO_CellularComponent-EBI-UniProt-GOA-ACAP-ARAP_13.05.2021_00h00	9.86554e-05	0.0126279	9.86554e-05	0.000394621	[2, 4, 5, 6]	Group09	9.58904	14	[Dad1, Dnajb11, Emc10, Emc2, Emc4, Emc7, Faf2, H2-K1, Pigt, Pigu, Sec11a, Sec61a1, Spcs3, Stt3a]	92.857	Dad1,Dnajb11,Emc10,Emc2,Emc4,Emc7,Faf2,H2-K1,Pigt,Pigu,Sec11a,Spcs3,Stt3a	7.143	Sec61a1
FALSE	GO:0072546	EMC complex	GO_CellularComponent-EBI-UniProt-GOA-ACAP-ARAP_13.05.2021_00h00	0.000295434	0.0363384	9.86554e-05	0.000394621	[3, 4, 5, 6, 7, 8, 9, 10]	Group09	33.3333	4	[Emc10, Emc2, Emc4, Emc7]	100	Emc10,Emc2,Emc4,Emc7	0
FALSE	GO:0098798	mitochondrial protein-containing complex	GO_CellularComponent-EBI-UniProt-GOA-ACAP-ARAP_13.05.2021_00h00	2.59039e-06	0.000349703	5.92861e-11	4.74289e-10	[2, 4, 5, 6]	Group10	8.84615	23	[Afg3l1, Chchd6, Dmac1, Dnajc19, Mcu, Mrpl17, Mrpl32, Mrpl33, Mrpl38, Mrpl43, Mrpl49, Mrpl50, Mrpl53, Mrpl55, Mrpl57, Mrps10, Mrps11, Mrps18a, Ndufv3, Timm13, Timm23, Tomm20, Trmt10c]	100	Afg3l1,Chchd6,Dmac1,Dnajc19,Mcu,Mrpl17,Mrpl32,Mrpl33,Mrpl38,Mrpl43,Mrpl49,Mrpl50,Mrpl53,Mrpl55,Mrpl57,Mrps10,Mrps11,Mrps18a,Ndufv3,Timm13,Timm23,Tomm20,Trmt10c	0
FALSE	GO:0044391	ribosomal subunit	GO_CellularComponent-EBI-UniProt-GOA-ACAP-ARAP_13.05.2021_00h00	2.08191e-07	2.87303e-05	5.92861e-11	4.74289e-10	[3, 6]	Group10	10.5769	22	[Eif2a, Isg15, Mrpl17, Mrpl32, Mrpl33, Mrpl38, Mrpl43, Mrpl49, Mrpl50, Mrpl53, Mrpl55, Mrpl57, Mrps10, Mrps11, Mrps18a, Rpl26, Rpl32, Rplp2, Rps21, Rps25, Rps26, Rps27a]	100	Eif2a,Isg15,Mrpl17,Mrpl32,Mrpl33,Mrpl38,Mrpl43,Mrpl49,Mrpl50,Mrpl53,Mrpl55,Mrpl57,Mrps10,Mrps11,Mrps18a,Rpl26,Rpl32,Rplp2,Rps21,Rps25,Rps26,Rps27a	0
TRUE	GO:0005759	mitochondrial matrix	GO_CellularComponent-EBI-UniProt-GOA-ACAP-ARAP_13.05.2021_00h00	3.41955e-09	4.92415e-07	5.92861e-11	4.74289e-10	[4, 5, 6]	Group10	9.45559	33	[Acsm5, Alas1, Dnajc19, Dtymk, Elac2, Fastkd2, Fdx2, Iscu, Mrpl17, Mrpl32, Mrpl33, Mrpl38, Mrpl43, Mrpl49, Mrpl50, Mrpl53, Mrpl55, Mrpl57, Mrps10, Mrps11, Mrps18a, Mthfd2l, Mtres1, Myg1, Ndufaf1, Pdk3, Rida, Sdhaf2, Smpx, Snca, Trmt10c, Trmt5, Wars2]	100	Acsm5,Alas1,Dnajc19,Dtymk,Elac2,Fastkd2,Fdx2,Iscu,Mrpl17,Mrpl32,Mrpl33,Mrpl38,Mrpl43,Mrpl49,Mrpl50,Mrpl53,Mrpl55,Mrpl57,Mrps10,Mrps11,Mrps18a,Mthfd2l,Mtres1,Myg1,Ndufaf1,Pdk3,Rida,Sdhaf2,Smpx,Snca,Trmt10c,Trmt5,Wars2	0
FALSE	GO:0005840	ribosome	GO_CellularComponent-EBI-UniProt-GOA-ACAP-ARAP_13.05.2021_00h00	1.97464e-07	2.74474e-05	5.92861e-11	4.74289e-10	[5]	Group10	9.91736	24	[Eif2a, Isg15, Larp1, Mrpl17, Mrpl32, Mrpl33, Mrpl38, Mrpl43, Mrpl49, Mrpl50, Mrpl53, Mrpl55, Mrpl57, Mrps10, Mrps11, Mrps18a, Rpl26, Rpl32, Rplp2, Rps21, Rps25, Rps26, Rps27a, Snca]	100	Eif2a,Isg15,Larp1,Mrpl17,Mrpl32,Mrpl33,Mrpl38,Mrpl43,Mrpl49,Mrpl50,Mrpl53,Mrpl55,Mrpl57,Mrps10,Mrps11,Mrps18a,Rpl26,Rpl32,Rplp2,Rps21,Rps25,Rps26,Rps27a,Snca	0
FALSE	GO:0005761	mitochondrial ribosome	GO_CellularComponent-EBI-UniProt-GOA-ACAP-ARAP_13.05.2021_00h00	2.06301e-06	0.000280569	5.92861e-11	4.74289e-10	[4, 5, 6, 7]	Group10	14.4444	13	[Mrpl17, Mrpl32, Mrpl33, Mrpl38, Mrpl43, Mrpl49, Mrpl50, Mrpl53, Mrpl55, Mrpl57, Mrps10, Mrps11, Mrps18a]	100	Mrpl17,Mrpl32,Mrpl33,Mrpl38,Mrpl43,Mrpl49,Mrpl50,Mrpl53,Mrpl55,Mrpl57,Mrps10,Mrps11,Mrps18a	0
FALSE	GO:0015934	large ribosomal subunit	GO_CellularComponent-EBI-UniProt-GOA-ACAP-ARAP_13.05.2021_00h00	8.91801e-06	0.0011861	5.92861e-11	4.74289e-10	[4, 7]	Group10	11.194	15	[Mrpl17, Mrpl32, Mrpl33, Mrpl38, Mrpl43, Mrpl49, Mrpl50, Mrpl53, Mrpl55, Mrpl57, Mrps18a, Rpl26, Rpl32, Rplp2, Rps27a]	100	Mrpl17,Mrpl32,Mrpl33,Mrpl38,Mrpl43,Mrpl49,Mrpl50,Mrpl53,Mrpl55,Mrpl57,Mrps18a,Rpl26,Rpl32,Rplp2,Rps27a	0
FALSE	GO:0005762	mitochondrial large ribosomal subunit	GO_CellularComponent-EBI-UniProt-GOA-ACAP-ARAP_13.05.2021_00h00	7.86511e-07	0.000107752	5.92861e-11	4.74289e-10	[3, 5, 6, 7, 8, 9]	Group10	18.9655	11	[Mrpl17, Mrpl32, Mrpl33, Mrpl38, Mrpl43, Mrpl49, Mrpl50, Mrpl53, Mrpl55, Mrpl57, Mrps18a]	100	Mrpl17,Mrpl32,Mrpl33,Mrpl38,Mrpl43,Mrpl49,Mrpl50,Mrpl53,Mrpl55,Mrpl57,Mrps18a	0
FALSE	GO:0042175	nuclear outer membrane-endoplasmic reticulum membrane network	GO_CellularComponent-EBI-UniProt-GOA-ACAP-ARAP_13.05.2021_00h00	0.000119835	0.0152191	2.61326e-32	2.87458e-31	[3]	Group11	5.00928	54	[Abcd1, Aldob, Armc10, Art1, Atl3, Bicd2, Calu, Card19, Dad1, Degs1, Dlg1, Dnajb2, Dolpp1, Emc10, Emc2, Emc4, Emc7, Epm2aip1, Ergic1, Ermp1, Extl1, Faf2, Gorasp2, Gpat3, H2-K1, Iigp1, Kdelr1, Lnpk, Mlec, Nucb2, Nup62, Pgrmc1, Pigt, Pigu, Pitpnb, Plpp7, Ptgs1, Rheb, Rnase4, Rps26, Rrbp1, Sec11a, Sec61a1, Selenot, Sgpl1, Slc27a4, Snca, Spcs3, Ssr3, Stt3a, Tmed2, Uba5, Ubqln4, Uchl1]	87.037	Abcd1,Aldob,Armc10,Atl3,Bicd2,Calu,Card19,Dad1,Degs1,Dlg1,Dnajb2,Dolpp1,Emc10,Emc2,Emc4,Emc7,Ergic1,Ermp1,Extl1,Faf2,Gorasp2,H2-K1,Iigp1,Lnpk,Mlec,Nucb2,Nup62,Pgrmc1,Pigt,Pigu,Pitpnb,Ptgs1,Rheb,Rnase4,Rps26,Rrbp1,Sec11a,Selenot,Sgpl1,Slc27a4,Snca,Spcs3,Stt3a,Tmed2,Uba5,Ubqln4,Uchl1	12.963	Art1,Epm2aip1,Gpat3,Kdelr1,Plpp7,Sec61a1,Ssr3
TRUE	GO:0031090	organelle membrane	GO_CellularComponent-EBI-UniProt-GOA-ACAP-ARAP_13.05.2021_00h00	1.77829e-10	2.5963e-08	2.61326e-32	2.87458e-31	[3, 4]	Group11	4.78261	154	[Abcc4, Abcd1, Abcg2, Afg3l1, Aldob, Ap1g1, Aqp7, Arf6, Arfgap2, Arhgap1, Armc10, Art1, Asl, Atl3, Atp6v0d1, Atp8a1, B4gat1, Bak1, Calu, Card19, Ccdc51, Cd300lg, Ceacam1, Chchd6, Chmp2a, Chmp5, Chmp6, Coa3, Coro7, Cox16, Csde1, Cst3, Ctsa, Cyb5b, Dab2, Dad1, Degs1, Dlg1, Dmac1, Dnajb2, Dnajc19, Dolpp1, Eea1, Emc10, Emc2, Emc4, Emc7, Epm2aip1, Erc1, Ergic1, Ermp1, Extl1, Faf2, Gipc1, Gorasp2, Gpat…	90.909	Abcc4,Abcd1,Abcg2,Afg3l1,Aldob,Ap1g1,Arf6,Arfgap2,Arhgap1,Armc10,Asl,Atl3,Atp6v0d1,Atp8a1,Bak1,Calu,Card19,Cd300lg,Ceacam1,Chchd6,Chmp2a,Chmp5,Chmp6,Coa3,Coro7,Cox16,Csde1,Cst3,Ctsa,Cyb5b,Dab2,Dad1,Degs1,Dlg1,Dmac1,Dnajb2,Dnajc19,Dolpp1,Eea1,Emc10,Emc2,Emc4,Emc7,Erc1,Ergic1,Ermp1,Extl1,Faf2,Gipc1,Gorasp2,Grb2,H2-K1,Hgs,Iigp1,Jpt1,Lamtor4,Lamtor5,Lnpk,Lrig3,Lrrc8a,Man2b1,Maoa,Mapk8ip3,Mcu,Mcur1,Mf…	9.091	Aqp7,Art1,B4gat1,Ccdc51,Epm2aip1,Gpat3,Igf2r,Kdelr1,Pex6,Plpp7,Sec61a1,Slc25a19,Ssr3,Tmem177
FALSE	GO:0031967	organelle envelope	GO_CellularComponent-EBI-UniProt-GOA-ACAP-ARAP_13.05.2021_00h00	1.08606e-08	1.54221e-06	2.61326e-32	2.87458e-31	[3, 4]	Group11	5.91619	72	[Abcd1, Abcg2, Afg3l1, Asl, Bak1, Banf1, Bicd2, Cacybp, Card19, Ccdc51, Ccs, Chchd2, Chchd6, Chchd7, Chmp2a, Ciapin1, Coa3, Cox16, Csde1, Cst3, Cyb5b, Degs1, Diablo, Dmac1, Dnajb2, Dnajc19, Dtymk, Gfer, Igf2r, Iigp1, Jpt1, Maoa, Mcu, Mcur1, Mff, Miga2, Mrpl17, Mthfd2l, Ndufv3, Nln, Nnt, Nrp1, Nucb2, Nup155, Nup62, Pabpn1, Pgrmc1, Pisd, Plpp7, Ptgds, Ptgs1, Ranbp3, Rcc1l, Sco2, Sephs1, Sfxn3, Sh3b…	93.056	Abcd1,Abcg2,Afg3l1,Asl,Bak1,Banf1,Bicd2,Cacybp,Card19,Ccs,Chchd2,Chchd6,Chchd7,Chmp2a,Ciapin1,Coa3,Cox16,Csde1,Cst3,Cyb5b,Degs1,Diablo,Dmac1,Dnajb2,Dnajc19,Dtymk,Gfer,Iigp1,Jpt1,Maoa,Mcu,Mcur1,Mff,Miga2,Mrpl17,Mthfd2l,Ndufv3,Nln,Nnt,Nrp1,Nucb2,Nup155,Nup62,Pabpn1,Pgrmc1,Pisd,Ptgds,Ptgs1,Ranbp3,Rcc1l,Sco2,Sephs1,Sfxn3,Sh3bgrl2,Slc25a32,Slc25a34,Slc25a46,Smim20,Snca,Sun1,Timm13,Timm23,Tmem135,Tomm2…	6.944	Ccdc51,Igf2r,Plpp7,Slc25a19,Tmem177
FALSE	GO:0005739	mitochondrion	GO_CellularComponent-EBI-UniProt-GOA-ACAP-ARAP_13.05.2021_00h00	1.87008e-27	2.78643e-25	2.61326e-32	2.87458e-31	[3, 4, 5]	Group11	7.57496	144	[Aars2, Abcd1, Abcf2, Abcg2, Acat2, Acsm5, Ado, Afg3l1, Akr1b7, Alas1, Alkbh3, Armc10, Asl, Bak1, Bola1, Bola3, Card19, Ccdc51, Ccs, Chchd2, Chchd6, Chchd7, Ciapin1, Cisd3, Coa3, Cox16, Csde1, Ctsa, Cyb5b, D2hgdh, Dcaf8, Dctn6, Ddah2, Degs1, Diablo, Dmac1, Dnajc19, Dtymk, Elac2, Emc2, Fam136a, Fastkd2, Fdx2, Fxn, Gatc, Gcsh, Gfer, Gpt2, Hebp1, Hscb, Ilf3, Iscu, Isoc2b, Lactb, Lipt1, Lyrm4, Maoa, …	97.917	Aars2,Abcd1,Abcf2,Abcg2,Acat2,Acsm5,Ado,Afg3l1,Akr1b7,Alas1,Alkbh3,Armc10,Asl,Bak1,Bola1,Bola3,Card19,Ccs,Chchd2,Chchd6,Chchd7,Ciapin1,Cisd3,Coa3,Cox16,Csde1,Ctsa,Cyb5b,D2hgdh,Dcaf8,Dctn6,Ddah2,Degs1,Diablo,Dmac1,Dnajc19,Dtymk,Elac2,Emc2,Fam136a,Fastkd2,Fdx2,Fxn,Gatc,Gcsh,Gfer,Gpt2,Hebp1,Hscb,Ilf3,Iscu,Isoc2b,Lactb,Lipt1,Lyrm4,Maoa,Map2k1,Mapk12,Mapk8,Mcu,Mcur1,Metap1d,Mff,Miga2,Mrpl17,Mrpl32,Mrp…	2.083	Ccdc51,Slc25a19,Tmem177
FALSE	GO:0005783	endoplasmic reticulum	GO_CellularComponent-EBI-UniProt-GOA-ACAP-ARAP_13.05.2021_00h00	9.06561e-06	0.00119666	2.61326e-32	2.87458e-31	[3, 4, 5]	Group11	4.69256	87	[Abcd1, Ahcyl1, Aldob, Ank1, Armc10, Art1, Asl, Atl3, Atp8a1, Bak1, Calu, Card19, Colgalt1, Cst3, Dad1, Degs1, Dlg1, Dnajb11, Dnajb2, Dolpp1, Emc10, Emc2, Emc4, Emc7, Epm2aip1, Ergic1, Ermp1, Extl1, F12, Faf2, Gorasp2, Gpat3, H2-K1, Iigp1, Kdelr1, Lnpk, Manf, Map2k1, Mapk8ip3, Mesd, Mlec, Msrb3, Mydgf, Nenf, Npc2, Nucb2, Pdcd6ip, Pdxdc1, Pgrmc1, Pgs1, Pigt, Pigu, Pitpnb, Plpp7, Pofut2, Ptgds, Ptg…	90.805	Abcd1,Ahcyl1,Aldob,Ank1,Armc10,Asl,Atl3,Atp8a1,Bak1,Calu,Card19,Colgalt1,Cst3,Dad1,Degs1,Dlg1,Dnajb11,Dnajb2,Dolpp1,Emc10,Emc2,Emc4,Emc7,Ergic1,Ermp1,Extl1,F12,Faf2,Gorasp2,H2-K1,Iigp1,Lnpk,Manf,Map2k1,Mapk8ip3,Mesd,Mlec,Msrb3,Mydgf,Nenf,Npc2,Nucb2,Pdcd6ip,Pdxdc1,Pgrmc1,Pgs1,Pigt,Pigu,Pitpnb,Pofut2,Ptgds,Ptgs1,Pycard,Rcn1,Rheb,Rnase4,Rps21,Rps26,Rrbp1,S100a10,Sec11a,Selenot,Sgpl1,Slc27a4,Snca,Spc…	9.195	Art1,Epm2aip1,Gpat3,Kdelr1,Plpp7,Reep5,Sec61a1,Ssr3
FALSE	GO:0031300	intrinsic component of organelle membrane	GO_CellularComponent-EBI-UniProt-GOA-ACAP-ARAP_13.05.2021_00h00	7.4951e-08	1.04931e-05	2.61326e-32	2.87458e-31	[3, 4, 5]	Group11	8.02752	35	[Abcd1, Afg3l1, Atp8a1, Bak1, Ccdc51, Chchd6, Coa3, Cox16, Dnajb2, Dolpp1, Emc10, Emc2, Emc4, Emc7, Ergic1, H2-K1, Lnpk, Lrrc8a, Mcu, Mcur1, Mff, Pex11b, Pigt, Pigu, Pisd, Rrbp1, Sco2, Sfxn3, Slc25a19, Sun1, Timm23, Tmem177, Tomm20, Vamp2, Vamp3]	91.429	Abcd1,Afg3l1,Atp8a1,Bak1,Chchd6,Coa3,Cox16,Dnajb2,Dolpp1,Emc10,Emc2,Emc4,Emc7,Ergic1,H2-K1,Lnpk,Lrrc8a,Mcu,Mcur1,Mff,Pex11b,Pigt,Pigu,Pisd,Rrbp1,Sco2,Sfxn3,Sun1,Timm23,Tomm20,Vamp2,Vamp3	8.571	Ccdc51,Slc25a19,Tmem177
FALSE	GO:0098588	bounding membrane of organelle	GO_CellularComponent-EBI-UniProt-GOA-ACAP-ARAP_13.05.2021_00h00	0.000391973	0.0478207	2.61326e-32	2.87458e-31	[4, 5]	Group11	4.36242	78	[Abcc4, Abcd1, Aldob, Ap1g1, Arf6, Arfgap2, Arhgap1, Art1, Asl, Atp6v0d1, Atp8a1, B4gat1, Bak1, Cd300lg, Ceacam1, Chmp2a, Chmp5, Chmp6, Coro7, Ctsa, Cyb5b, Dab2, Dlg1, Eea1, Erc1, Ergic1, Gorasp2, H2-K1, Hgs, Igf2r, Iigp1, Kdelr1, Lamtor4, Lamtor5, Lrrc8a, Man2b1, Maoa, Mapk8ip3, Mff, Mfge8, Miga2, Mrc1, Napg, Nucb2, Pabpn1, Pdcd10, Pex11b, Pex6, Pgrmc1, Pitpnb, Pycard, Rab22a, Rab6a, Rheb, Rnase…	92.308	Abcc4,Abcd1,Aldob,Ap1g1,Arf6,Arfgap2,Arhgap1,Asl,Atp6v0d1,Atp8a1,Bak1,Cd300lg,Ceacam1,Chmp2a,Chmp5,Chmp6,Coro7,Ctsa,Cyb5b,Dab2,Dlg1,Eea1,Erc1,Ergic1,Gorasp2,H2-K1,Hgs,Iigp1,Lamtor4,Lamtor5,Lrrc8a,Man2b1,Maoa,Mapk8ip3,Mff,Mfge8,Miga2,Mrc1,Napg,Nucb2,Pabpn1,Pdcd10,Pex11b,Pgrmc1,Pitpnb,Pycard,Rab22a,Rab6a,Rheb,Rnase4,Rps26,Scamp2,Septin8,Shank3,Slc25a46,Snca,Snx2,Snx27,Snx5,Stx8,Sun1,Syt7,Th,Tmed2,T…	7.692	Art1,B4gat1,Igf2r,Kdelr1,Pex6,Sec61a1
FALSE	GO:0005740	mitochondrial envelope	GO_CellularComponent-EBI-UniProt-GOA-ACAP-ARAP_13.05.2021_00h00	2.97198e-08	4.19049e-06	2.61326e-32	2.87458e-31	[4, 5, 6]	Group11	6.74603	51	[Abcd1, Abcg2, Afg3l1, Asl, Bak1, Card19, Ccdc51, Ccs, Chchd2, Chchd6, Chchd7, Ciapin1, Coa3, Cox16, Csde1, Cyb5b, Degs1, Diablo, Dmac1, Dnajc19, Dtymk, Gfer, Maoa, Mcu, Mcur1, Mff, Miga2, Mrpl17, Mthfd2l, Ndufv3, Nln, Nnt, Nrp1, Pabpn1, Pgrmc1, Pisd, Rcc1l, Sco2, Sfxn3, Slc25a19, Slc25a32, Slc25a34, Slc25a46, Smim20, Snca, Timm13, Timm23, Tmem135, Tmem177, Tomm20, Yme1l1]	94.118	Abcd1,Abcg2,Afg3l1,Asl,Bak1,Card19,Ccs,Chchd2,Chchd6,Chchd7,Ciapin1,Coa3,Cox16,Csde1,Cyb5b,Degs1,Diablo,Dmac1,Dnajc19,Dtymk,Gfer,Maoa,Mcu,Mcur1,Mff,Miga2,Mrpl17,Mthfd2l,Ndufv3,Nln,Nnt,Nrp1,Pabpn1,Pgrmc1,Pisd,Rcc1l,Sco2,Sfxn3,Slc25a32,Slc25a34,Slc25a46,Smim20,Snca,Timm13,Timm23,Tmem135,Tomm20,Yme1l1	5.882	Ccdc51,Slc25a19,Tmem177
FALSE	GO:0031966	mitochondrial membrane	GO_CellularComponent-EBI-UniProt-GOA-ACAP-ARAP_13.05.2021_00h00	5.11722e-06	0.000685708	2.61326e-32	2.87458e-31	[4, 5, 6, 7]	Group11	6.16046	43	[Abcd1, Abcg2, Afg3l1, Asl, Bak1, Card19, Ccdc51, Chchd6, Coa3, Cox16, Csde1, Cyb5b, Degs1, Dmac1, Dnajc19, Maoa, Mcu, Mcur1, Mff, Miga2, Mrpl17, Mthfd2l, Ndufv3, Nnt, Nrp1, Pabpn1, Pgrmc1, Pisd, Rcc1l, Sco2, Sfxn3, Slc25a19, Slc25a32, Slc25a34, Slc25a46, Smim20, Snca, Timm13, Timm23, Tmem135, Tmem177, Tomm20, Yme1l1]	93.023	Abcd1,Abcg2,Afg3l1,Asl,Bak1,Card19,Chchd6,Coa3,Cox16,Csde1,Cyb5b,Degs1,Dmac1,Dnajc19,Maoa,Mcu,Mcur1,Mff,Miga2,Mrpl17,Mthfd2l,Ndufv3,Nnt,Nrp1,Pabpn1,Pgrmc1,Pisd,Rcc1l,Sco2,Sfxn3,Slc25a32,Slc25a34,Slc25a46,Smim20,Snca,Timm13,Timm23,Tmem135,Tomm20,Yme1l1	6.977	Ccdc51,Slc25a19,Tmem177
FALSE	GO:0032592	integral component of mitochondrial membrane	GO_CellularComponent-EBI-UniProt-GOA-ACAP-ARAP_13.05.2021_00h00	4.7318e-09	6.76647e-07	2.61326e-32	2.87458e-31	[5, 6, 7, 8, 9]	Group11	18.1818	16	[Afg3l1, Bak1, Ccdc51, Chchd6, Coa3, Cox16, Mcu, Mcur1, Mff, Pisd, Sco2, Sfxn3, Slc25a19, Timm23, Tmem177, Tomm20]	81.25	Afg3l1,Bak1,Chchd6,Coa3,Cox16,Mcu,Mcur1,Mff,Pisd,Sco2,Sfxn3,Timm23,Tomm20	18.75	Ccdc51,Slc25a19,Tmem177
FALSE	GO:0031305	integral component of mitochondrial inner membrane	GO_CellularComponent-EBI-UniProt-GOA-ACAP-ARAP_13.05.2021_00h00	1.29803e-09	1.88214e-07	2.61326e-32	2.87458e-31	[6, 7, 8, 9, 10]	Group11	26	13	[Afg3l1, Ccdc51, Chchd6, Coa3, Cox16, Mcu, Mcur1, Pisd, Sco2, Sfxn3, Slc25a19, Timm23, Tmem177]	76.923	Afg3l1,Chchd6,Coa3,Cox16,Mcu,Mcur1,Pisd,Sco2,Sfxn3,Timm23	23.077	Ccdc51,Slc25a19,Tmem177
